# A redox-regulated RCC1-like protein controls catalase activity in Arabidopsis

**DOI:** 10.64898/2026.01.30.702735

**Authors:** Zhoubo Hu, Sara Christina Stolze, Amna Mhamdi, Frank Van Breusegem, Hirofumi Nakagami, Roman Ulm

## Abstract

Reactive oxygen species (ROS) are central regulators of plant growth and stress responses. Cellular ROS levels are tightly controlled by antioxidant systems, including the evolutionarily conserved catalases that detoxify hydrogen peroxide (H_2_O_2_) predominantly within peroxisomes. Despite their importance, substantial gaps remain in our understanding of catalase biogenesis, regulation, subcellular targeting, and potential extra-peroxisomal functions. Using affinity purification of the UV-B photoreceptor UVR8 coupled with mass spectrometry, we identified a REGULATOR OF CHROMATIN CONDENSATION 1–like protein in *Arabidopsis*, which we named CATALASE-INTERACTING RCC1-LIKE 1 (CAIR1). CAIR1 interacts with all three catalase isoforms (CAT1–CAT3) as well as their chaperone NO CATALASE ACTIVITY 1 (NCA1). Loss-of-function *cair1* mutants partially phenocopy *cat2* and *nca1*, with reduced catalase activity, enhanced sensitivity to oxidative stress and alkaline growth conditions, and impaired primary root elongation. Mechanistically, cytosolic interaction between CAIR1 and CAT2 enhances total cellular catalase activity by facilitating peroxisomal import and proper subcellular localization of CAT2. In the absence of CAIR1, CAT2 forms aggregates, likely accounting for the observed loss of catalase activity. Notably, CAIR1 undergoes reversible, redox-dependent oligomerization that enhances its interaction with catalases. Mutation of CAIR1 at Cys-356 and Cys-545 compromises this interaction under elevated ROS conditions and fails to rescue the oxidative stress sensitivity of *cair1* mutants. Moreover, UV-B exposure suppresses catalase activity by weakening the interaction between CAIR1 and catalases, thus linking environmental light signalling to cellular redox regulation. Together, our findings reveal CAIR1 as a dynamic redox-responsive regulator of catalase activity that maintains cellular redox homeostasis by coordinating catalase localization and function through reversible oligomerization.
