## Supplemental Table S2 for "A redox-regulated RCC1-like protein controls catalase activity in Arabidopsis"

### Sheet: Table S2
Supplemental table 2. Primers used in this study.
Name	Sequence (5’-3’)	Usage
CAIR1seqF	ATAATCTCTCTTGCCGCCGG	Genotyping of cair1-1
CAIR1seqR	CTCCACAGTCTGAGGCCTTG
Seqf	AGGACAAATCACCGACGTTACT	Genotyping of cair1-3
Seqr	CCTCTTCCCCATGAGTAAACAC
Seq2f	AGGACAAATCACCGACGTTACT	Genotyping of cair1-2
Seq2r	CCTCTTCCCCATGAGTAAACAC
Nca11seqF	GCGATGGGAGACTCAAGCTCTG	Genotyping of nca1-1
Nca11seqR	ACTAAGAGTAGCCAGTTCAGCTAAC
sensCAT2	CCCAGAGGTACCTCTTCTTCTCCCATG	Genotyping of cat2-2
revbisCAT2	TCAGGGAACTTCATCCCATCGC
LBa1	TGGTTCACGTAGTGGGCCATCG	Genotyping of SALK T-insertion lines
GABI_NO2	GCCCCCATTTGGACGTGAATGTAGACACG	Genotyping of GABI T-DNA insertion lines
CAIR1seqF	GGAGGTCTTTGGATGTGGGG	qPCR for CAIR1
CAIR1seqR	CCCCAAGAATACAGCACGGA
qGRX480for	GCGGTCCTTGAGATTGATG	qPCR for GPX480
qGRX480rev	AAACCGCCGGTAACTTCAC
qUGT74E2for	GAATCGTCCTCATACCCGAAT	qPCR for UGT74E2
qUGT74E2rev	GCTTTGGACCCATTTCAACA
RUP2for	TTGTGGATCGGAAAACAACA	qPCR for RUP2
RUP2rev	CACTGGTCCACACCTGATTG
HY5for	CCATCAAGCAGCGAGAGGTCATCAA	qPCR for HY5
HY5rev	CGCCGATCCAGATTCTCTACCGGAA
CHSfor	AGCTGATGGACCTGCAGGCATCTTGGC	qPCR for CHS
CHSrev	TGCATGTGACGTTTCCGAATTGTCGAC
PP2Afor	TATCGGATGACGATTCTTCGTGCAG	qPCR for PP2A
PP2Arev	GCTTGGTCGACTATCGGAATGAGAG
UBQ5for	GGTGCTAAGAAGAGGAAGAAT	qPCR for UBQ5
UBQ5rev	CTCCTTCTTTCTGGTAAACGT
PR1for	AGGCTAACTACAACTACGCTGCG	qPCR for PR1
PR1rev	GCTTCTCGTTCACATAATTCCCAC
PR2for	TCAAGGAGCTTAGCCTCACC	qPCR for PR2
PR2rev	CGCCTAGCATCCCGTAGC
RCC1OLIGP-01-F	ATTGGCTCATACAATCGCTCTGAC	Generation of cair1-3 by CRISPR-Cas9
RCC1OLIG-R	AAACGTCAGAGCGATTGTATGAGC
2RCC1OLIGP-01-F	ATTGGATTGTATGAGCTTCACCGG	Generation of cair1-2 by CRISPR-Cas9
2RCC1OLIG-R	AAACCCGGTGAAGCTCATACAATC
CAIR1nlucf	ACGAGCTCGGTACCCGATGGAGGACAAATCACCGACG	Cloning of CAIR1-nLUC
CAIR1nlucr	GACGCGTACGAGATCTGGTATTTAGGGGCTGAAGACT
CAT2-Nlucf	ACGAGCTCGGTACCCGATGGATCCTTACAAGTATCGT	Cloning of CAT2-nLUC
CAT2-Nlucr	GACGCGTACGAGATCTGGATGCTTGGTCTCACGTTCAG
NCA1-Nlucf	ACGAGCTCGGTACCCGATGACGACGACTTCTGTTTGC	Cloning of NCA1-nLUC
NCA1-Nlucr	GACGCGTACGAGATCTGGAGTGCAGTTTCAGCATCGGT
COP1-NLUCf	ACGAGCTCGGTACCCGATGGAAGAGATTTCGACGGAT	Cloning of COP1-nLUC
COP1-NLUCr	GACGCGTACGAGATCTGCGCAGCGAGTACCAGAACTTT
uvr8-clucf	GTACGCGTCCCGGGGCGGTACCATGGCGGAGGATATGGCTGCC	Cloning of cLUC-UVR8
uvr8-clucr	GAACGAAAGCTCTGCAGGTCGACTCAAATTCGTACACGCTTGACAT
CAT2-CLUCf	GTACGCGTCCCGGGGCGGTACCATGGATCCTTACAAGTATCGT	Cloning of cLUC-CAT2
CAT2-CLUCr	GAACGAAAGCTCTGCAGGTCGACTTAGATGCTTGGTCTCACGT
NCA1-CLUcf	GTACGCGTCCCGGGGCGGTACCATGACGACGACTTCTGTTTGC	Cloning of cLUC-NCA1
NCA1-CLUcr	GAACGAAAGCTCTGCAGGTCGACTTAGAGTGCAGTTTCAGCA
RUP2-nlucf	ACGAGCTCGGTACCCGATGAACACTCTTCATCCTCAC	Cloning of RUP2-nLUC
RUP2-nlucr	GACGCGTACGAGATCTGTGGTTTTCTTTTGCCCACGTAAACC
RUP2-Clucf	GTACGCGTCCCGGGGCGGTACCATGAACACTCTTCATCCTCACAA	Cloning of cLUC-RUP2
RUP2-Clucr	GAACGAAAGCTCTGCAGGTCGACCTATGGTTTTCTTTTGCCCAC
UVR8-nlucf	ACGAGCTCGGTACCCGATGGCGGAGGATATGGCTGCCG	Cloning of UVR8-nLUC
UVR8-nlucr	GACGCGTACGAGATCTGAATTCGTACACGCTTGACAT
nlucseqF	GAGGAGCATCGTGGAAAAAG	Sequencing of nLUC vector
nlucseqR	AGGAACCAGGGCGTATCTCT
clucseqF	CGTCGCCAGTCAAGTAACAA	Sequencing of cLUC vector
clucseqR	CATGTTTCCCAATGCCATAA
UVR8NGFPCm5	ATTCATTTCTCCCCAAAAAAAATATCTTGTGAAAACTGCAACTGTGATCCCTATATTACCCTGTTATCCCTAGCGTACTGTGA	BAC recombineering for GFP-UVR8
UVR8NGFPCm3	AGAACCTTACGAGGAGGAGCCGTAACTTCGTCGGCAGCCATATCCTCCGCCTTGTACAGCTCGTCCATGCCG
UVR8Flank1	CACAACAACTGTAAAAAACATCAATTCAAGATACTCCTTTTCAGCTTCGGTCACACTAGTTGGCGCAGGGGATCAAG
UVR8Flank2	TCTGGTTAACAAACTTTCAATAAACACCACATCAATTATAGATTGAGAACACAGGATCCATTGTCGTTTCCCGCCTTCG
UVR8F	ACCGGTGAGGTCCGTATTTGGATTTA
UVR8R	CTCTGCATCGCCATGACCTAACTGT
pForward	GGGGACAACTTTGTATAGAAAAGTTGTA TTTCAGTCTCTTTCTCTTGAAGGTTTTTTTACTCT	Cloning of ProCAIR1:CAIR1-GFP
pReverse	GGGGACTGCTTTTTTGTACAAACTTGTGTATTTAGGGGCTGAAGACTGAAGACAA
GFPGW	GGGGACAAGTTTGTACAAAAAAGCAGGCTTAATGGTGAGCAAGGGCGAG
GFPRW	GGGGACCACTTTGTACAAGAAAGCTGGGTTTTACTTGTACAGCTCGTCCATGCC
UTRGW	GGGGACAGCTTTCTTGTACAAAGTGGTATATCACTTGTTGCGTGCTAATAGCAA
UTRRW	GGGGACAACTTTGTATAATAAAGTTGTACCCATGGCAATAGCAACATACAATT
NCA1PF	GGGGACTGCTTTTTTGTACAAACTTGCGAGTGCAGTTTCAGCAT	Cloning of ProNCA1:NCA1-GFP
NCA1PR	GGGGACAACTTTGTATAGAAAAGTTGCTCGGAAAGTTTCCAAGCTTTT
GFPF	GGGGACAAGTTTGTACAAAAAAGCAGGCTTAATGGTGAGCAAGGGC
GFPR	GGGGACCACTTTGTACAAGAAAGCTGGGTATTACTTGTACAGCTCGTC
NCA1TF	GGGGACAGCTTTCTTGTACAAAGTGGCTACCGATGCAGGCTTA
NCA1TR	GGGGACAACTTTGTATAATAAAGTTGCGAAACTAAACTTCAAATGCT
attB4-pCAT2	GGGGACAACTTTGTATAGAAAAGTTGCTATTTTATTTTCATTGAATTGCC	Cloning of ProCAT2:GFP-CAT2
attB1r-pCAT2	GGGGACTGCTTTTTTGTACAAACTTGCGGTTTGATGAGAAGAGAGCTTG
attB2r-CAT2CDS-UTR	GGGGACAGCTTTCTTGTACAAAGTGGCTATGGATCCTTACAAGGTAAACC
attB3-CAT2CDS-UTR	GGGGACAACTTTGTATAATAAAGTTGCGAAAGTAAAAGCTTCTTCAGGT
attB1-GFP	GGGGACAAGTTTGTACAAAAAAGCAGGCTTAATGGTGAGCAAGGGCGAGG
attB2-GFPnostop	GGGGACCACTTTGTACAAGAAAGCTGGGTACTTGTACAGCTCGTCCATGC
AT3G54360GWF	GGGGACAAGTTTGTACAAAAAAGCAGGCTTCATGACGACGACTTCTGTTTG	Cloning of NCA1 + STOP into pDONR207
AT3G54360GWR	GGGGACCACTTTGTACAAGAAAGCTGGGTCTCAGAGTGCAGTTTCAGC
AT1G20630GWF	GGGGACAAGTTTGTACAAAAAAGCAGGCTTCATGGATCCATACAGGGTTCG	Cloning of CAT1 + STOP into pDONR207
AT1G20630GWR	GGGGACCACTTTGTACAAGAAAGCTGGGTCTCAGAAGTTTGGCCTCACGTTA
AT4G35090GWF	GGGGACAAGTTTGTACAAAAAAGCAGGCTTCATGGATCCTTACAAGTATCG	Cloning of CAT2 + STOP into pDONR207
AT4G35090GWR	GGGGACCACTTTGTACAAGAAAGCTGGGTCTCAGATGCTTGGTCTCACGTTC
AT1G20620GWF	GGGGACAAGTTTGTACAAAAAAGCAGGCTTCATGAAATTTATCTACAACCCT	Cloning of CAT3 + STOP into pDONR207
AT1G20620GWR	GGGGACCACTTTGTACAAGAAAGCTGGGTCTCAGATGCTTGGCCTCACGT
AT5G16040GWF	GGGGACAAGTTTGTACAAAAAAGCAGGCTTCATGGCTTCAGCTACT	Cloning of AT5G16040 + STOP into pDONR207
AT5G16040GWR	GGGGACCACTTTGTACAAGAAAGCTGGGTCTCATTCTGTTTCCTCCTGATC
CAIR1GWF	GGGGACAAGTTTGTACAAAAAAGCAGGCTTCATGGAGGACAAATCACCGA	Cloning of CAIR1 into pDONR207
CAIR1GWR	GGGGACCACTTTGTACAAGAAAGCTGGGTCTCAGTATTTAGGGGCTGAAGACTGAAG	Cloning of CAIR1 + STOP into pDONR207
CAIR1GWRNT	GGGGACCACTTTGTACAAGAAAGCTGGGTCGTATTTAGGGGCTGAAGACTGAAG	Cloning of CAIR1 without STOP into pDONR207
RCC1C36AR	ATGAGTAAACGGCTCCATCGCCGGTCA	Cloning of mutated CAIR1 with STOP into pDONR207
RCC1C96AR	GTAACCCCAGGCCCAAACCGA
RCC1C116AR	ATTTTTGATCAAGGCTGGTGCCAAGGA
RCC1C145AR	GCCAGCCTTTACAGTGGCAACCTTAAATC
RCC1C204AR	AACGTGTTCATCCCCGGCTGCTACCTT
RCC1C270AF	TACGACATAGCTGCCGGTGCTCATCACACA
RCC1C291AF	GGACCAAGCATTGCCTGGACGTTCGGCTTT
RCC1C330AF	GTTTCGCCAGACTGTGGATTATTCCAC
RCC1C356AF	GGATTAGGATTAGCCCCCGATGTCAAC
RCC1C390AF	GTTCAGGTTTCTGCCGGGGCTGCACAT
RCC1C424AF	GGGAATGTTAGCGACGCCTATGTCCCT
RCC1C545AR	GGGGACCACTTTGTACAAGAAAGCTGGGTCTCAGTATTTAGGGGCTGAAGACTGAAGGGCATCTTTCA
RCC1-gibGFPC-F	ACGGTACCGCGGGCCCGGTGGAGGACAAATCACCGACG	Cloning of GFP-CAIR1 for expression in HEK293 cells
RCC1-gibGFPC-R	AGTTATCTAGATCCGGTGCTAGTATTTAGGGGCTGAAGACTGA
CAT2FlagF	ACGGTACCGCGGGCCCGGATGGATCCTTACAAGTATCGTCCA	Cloning of Flag-CAT2 for expression in HEK293 cells
CAT2FlagR	CACAGGGATGCCACCCGGTTAGATGCTTGGTCTCACGTTCA
NCA1FlagF	ACGGTACCGCGGGCCCGGATGACGACGACTTCTGTTTGC	Cloning of Flag-NCA1 for expression in HEK293 cells
NCA1FlagR	CACAGGGATGCCACCCGGTTAGAGTGCAGTTTCAGCATCG
UVR8F	ACGGTACCGCGGGCCCGGGCCACCATGGCGGAGGATAT	Cloning of UVR8 for expression in HEK293 cells
UVR8R	CCATGGTGGCGACCGGTGTCAAATTCGTACACGCTTGACA
CAIR1F	GGGGACAAGTTTGTACAAAAAAGCAGGCTTCATGGAGGACAAATCAC	Superfold GFP
CAIR1superfoldGFPR	GGGGACCACTTTGTACAAGAAAGCTGGGTCTCATGTGATGCCGGCGGCGTTCACGTACTCGTGCAGCACCATGTGGTCCCGGTATTTAGGGGCTGAA
