## Supplemental Table S3 for "A redox-regulated RCC1-like protein controls catalase activity in Arabidopsis"

### Sheet: Table S3
Supplemental Table S3. Summary of GFP-CAT2 affinity purification–mass spectrometry.
Gene name	Locus	Annotation	Functional category	PTS	References for previously described interactions with CAT2 (DOI)
Known proteins of plant peroxisomes
CAT2	AT4G35090	catalase 2	Photorespiration	QKL
CAT3	AT1G20620	catalase 3	Photorespiration	QKL
CAT1	AT1G20630	catalase 1	Photorespiration	QKL
GOX1	AT3G14420	GLYCOLATE OXIDASE 1	Photorespiration	ARL	10.1016/j.molp.2016.02.002, 10.1111/ppl.70040_x000D_
GOX2	AT3G14415	GLYCOLATE OXIDASE 2	Photorespiration	PRL	10.1016/j.molp.2016.02.002, 10.1111/ppl.70040_x000D_
HPR1	AT1G68010	hydroxypyruvate reductase	Photorespiration	SKL
GGT1	AT1G23310	GLYOXYLATE AMINOTRANSFERASE 1	Photorespiration	SKM
AGT1	AT2G13360	GLYOXYLATE AMINOTRANSFERASE	Photorespiration	SRI
KAT5	AT5G48880	3-KETOACYL-COA THIOLASE 5	fatty acid beta-oxidation	RQx5HL
KAT1	AT1G04710	3-KETOACYL-COA THIOLASE 1	fatty acid beta-oxidation	RQx5HL
ACX5	AT2G35690	ACYL-COA OXIDASE 5	fatty acid beta-oxidation	AKL	10.1016/j.chom.2017.01.007
ACX1	AT4G16760	ACYL-COA OXIDASE 1	fatty acid beta-oxidation	ARL
ACX4	AT3G51840	ACYL-COA OXIDASE 4	fatty acid beta-oxidation	SRL	10.1016/j.chom.2017.01.007
KAT2	AT2G33150	3-KETOACYL-COA THIOLASE 2	fatty acid beta-oxidation	RQx5HL
DHNS	AT1G60550	enoyl-CoA hydratase	menaquinone biosynthetic process	RLx5HL
Urate oxidase	AT2G26230	urate oxidase	urate catabolic process	SKL
ACD31.2	AT1G06460	ALPHA-CRYSTALLIN DOMAIN 31.2		RLx5HF/ PKL
ACN1	AT3G16910	ACYL-ACTIVATING ENZYME 7	activation of acetate	SRL
LON2	AT5G47040	Lon protease-like proteins 2	protein targeting to peroxisome	SKL
SDRB	AT3G12800	short-chain dehydrogenase-reductase B	fatty acid metabolic process	SKL
	AT3G56460	GroES-like zinc-binding alcohol dehydrogenase family protein	oxidoreductase activity	SKL
ECHIA	AT4G16210	ENOYL-COA HYDRATASE 2		SKL
ATDCI1	AT5G43280	delta 3,5-delta2,4-dienoyl-CoA isomerase	fatty acid beta-oxidation	AKL
OPC-8:0	AT1G20510	OPC-8:CoA ligase	jasmonic acid biosynthesis	SKL
ECH2	AT1G76150	monofunctional enoyl-CoA hydratase 2	fatty acid beta-oxidation	SSL
NQR	AT1G49670			SRL
DHNAT1	AT1G48320	Encodes one of the two functional DHNA-CoA (1,4-dihydroxy-2-naphthoyl-CoA) thioesterases	phylloquinone biosynthetic process	AKL
ACH2	AT1G01710	Acyl-CoA hydrolase 2	fatty acid catabolic process	SKL
4CLL7	AT4G05160	Encodes a peroxisomal protein involved in the activation of fatty acids through esterification with CoA	jasmonic acid biosynthetic process	SKM
AAE1	AT1G20560	acyl activating enzyme 1		SKL
CuAO-zeta	AT2G42490	Copper Amine Oxidase zeta	Peroxisome-localized copper amine oxidase involved in lateral root formation	SKL
PEX5	AT5G56290	Encodes the peroxisomal targeting signal type 1 receptor that facilitates peroxisomal protein translocation
PEX7	AT1G29260	Encodes the peroxisomal targeting signal type 2 receptor that facilitates peroxisomal protein translocation
others
CAIR1	AT5G11580
NCA1	AT3G54360	Required for catalase protein stability and activity			10.1186/s12870-019-1707-0, 10.1105/tpc.114.135095, 10.1105/tpc.113.117192
PKS5	AT2G30360	CBL-INTERACTING PROTEIN KINASE 11
HSP60-2	AT2G33210
HSP60-3B	AT3G23990
DMS3	AT3G49250	defective in meristem silencing 3
DMS7	AT3G22680	DEFECTIVE IN MERISTEM SILENCING 7	polymerase V transcripts and RNA-directed DNA methylation
MEA	AT1G02580		heterochromatin formation
HSP60-3A	AT3G13860	heat shock protein 60-3A
GSNOR1	AT5G43940	glutathione-dependent formaldehyde dehydrogenase			10.1016/j.devcel.2020.03.020, 10.1016/j.bbrc.2024.150096
UBP12	AT5G06600
	AT5G23800
ATAMT1	AT4G13510	ammonium transporter 1
GST10	AT5G41210	glutathione S-transferase THETA 1
	AT2G25510	transmembrane protein
	AT3G13150	Tetratricopeptide repeat (TPR)-like superfamily protein
	AT2G46560	WD-40 repeat family protein	Cul4-RING E3 ubiquitin ligase complex
	AT5G16140	Peptidyl-tRNA hydrolase family protein
NOI11	AT3G07195	Member of the RIN4-like/NOI family	Together with NOI10 modulates the response to biotic stresses mediated by RIN4
TEL2	AT1G67770	TERMINAL EAR1-LIKE 2
	AT5G57340		ras guanine nucleotide exchange factor Q-like protein
ARI3	AT3G27710	RING/U-box superfamily protein	ubiquitin-dependent protein catabolic process
HSP15.7	AT5G37670	HSP20-like chaperones superfamily protein
AtRP2	AT3G01200	PPDK regulatory protein	phosphoprotein phosphatase activity
Iqd4	AT2G26410	Member of IQ67 (CaM binding) domain containing family
	AT1G48850	Flavoenzyme-encoding gene essential for embryo development
AtSAC3B	AT3G06290	a component of the conserved TREX-2 complex
	AT4G22485	a Protease inhibitor/seed storage/LTP family protein
CPNB3	AT5G56500	a subunit of chloroplasts chaperonins
VDAC3	AT5G15090	a voltage-dependent anion channel
SBE2.1	AT2G36390	a starch branching enzyme
AtRLP51	AT4G18760
HINT3	AT5G48545	a protein that has adenylylsulfate sulfohydrolase activity
EBP1	AT1G20880
AAT	AT2G22250	Encodes a prokaryotic-type plastidic aspartate aminotransferase with glutamate/aspartate-prephenate aminotransferase (PAT) activity
NAC028	AT1G65910	NAC domain containing protein 28
ATMTK	AT1G49820	encodes 5-methylthioribose kinase
PSAO	AT1G08380
VAC1	AT2G01690
AtGLDP1	AT4G33010	Glycine decarboxylase P-protein 1	catalyzes the degradation of glycine
FORGETTER 1	AT1G79350	Encodes the Arabidopsis thaliana orthologue of metazoan Strawberry notch, a highly conserved co-activator of the developmental regulator Notch
ESV1	AT1G42430		chloroplast localized protein that is involved in regulation of starch degradation
ANNAT4	AT2G38750		Annexins are a family of calcium dependent membrane binding proteins though to be involved in Golgi mediated secretion
	AT5G52960
IAP1	AT1G18660	Membrane localized protein of unknown function	Involved in negative regulation of immune response
	AT1G75460		ATP-dependent protease La (LON) domain protein
PUMY	AT1G50510	5'-pseudouridine monophosphate Glycosylase	pseudouridylate synthase activity
	AT1G06550	ATP-dependent caseinolytic (Clp) protease/crotonase family protein
AAE14	AT1G30520	a chloroplast O-succinylbenzoyl-CoA ligase	phylloquinone biosynthesis
